# Strains used in whole organism *Plasmodium falciparum* vaccine trials differ in genome structure, sequence, and immunogenic potential

**DOI:** 10.1101/684175

**Authors:** Kara A. Moser, Elliott F. Drábek, Ankit Dwivedi, Jonathan Crabtree, Emily M. Stucke, Antoine Dara, Zalak Shah, Matthew Adams, Tao Li, Priscila T. Rodrigues, Sergey Koren, Adam M. Phillippy, Amed Ouattara, Kirsten E. Lyke, Lisa Sadzewicz, Luke J. Tallon, Michele D. Spring, Krisada Jongsakul, Chanthap Lon, David L. Saunders, Marcelo U. Ferreira, Myaing M. Nyunt, Miriam K. Laufer, Mark A. Travassos, Robert W. Sauerwein, Shannon Takala-Harrison, Claire M. Fraser, B. Kim Lee Sim, Stephen L. Hoffman, Christopher V. Plowe, Joana C. Silva

## Abstract

**Background:** *Plasmodium falciparum* (Pf) whole-organism sporozoite vaccines have provided excellent protection against controlled human malaria infection (CHMI) and naturally transmitted heterogeneous Pf in the field. Initial CHMI studies showed significantly higher durable protection against homologous than heterologous strains, suggesting the presence of strain-specific vaccine-induced protection. However, interpretation of these results and understanding of their relevance to vaccine efficacy (VE) have been hampered by the lack of knowledge on genetic differences between vaccine and CHMI strains, and how these strains are related to parasites in malaria endemic regions.

**Methods:** Whole genome sequencing using long-read (Pacific Biosciences) and short-read (Illumina) sequencing platforms was conducted to generate *de novo* genome assemblies for the vaccine strain, NF54, and for strains used in heterologous CHMI (7G8 from Brazil, NF166.C8 from Guinea, and NF135.C10 from Cambodia). The assemblies were used to characterize sequence polymorphisms and structural variants in each strain relative to the reference Pf 3D7 (a clone of NF54) genome. Strains were compared to each other and to clinical isolates from South America, Sub-Saharan Africa, and Southeast Asia.

**Results:** While few variants were detected between 3D7 and NF54, we identified tens of thousands of variants between NF54 and the three heterologous strains both genome-wide and within regulatory and immunologically important regions, including in pre-erythrocytic antigens that may be key for sporozoite vaccine-induced protection. Additionally, these variants directly contribute to diversity in immunologically important regions of the genomes as detected through *in silico* CD8^+^ T cell epitope predictions. Of all heterologous strains, NF135.C10 consistently had the highest number of unique predicted epitope sequences when compared to NF54, while NF166.C8 had the lowest. Comparison to global clinical isolates revealed that these four strains are representative of their geographic region of origin despite long-term culture adaptation; of note, NF135.C10 is from an admixed population, and not part of recently-formed drug resistant subpopulations present in the Greater Mekong Sub-region.

**Conclusions:** These results are assisting the interpretation of VE of whole-organism vaccines against homologous and heterologous CHMI, and may be useful in informing the choice of strains for inclusion in region-specific or multi-strain vaccines.
