## Supplemental Dataset 2 for "Strains used in whole organism *Plasmodium falciparum* vaccine trials differ in genome structure, sequence, and immunogenic potential"

### Sheet: snps
gene_id	[Organism]	[Genomic Location (Gene)]	[Chromosome]	type	number	gene_description
PF3D7_0107600	P. falciparum 3D7	Pf3D7_01_v3:314,618..319,405(+)	1	non-synonymous	1	serine/threonine protein kinase
PF3D7_0321100	P. falciparum 3D7	Pf3D7_03_v3:879,959..885,493(-)	3	non-synonymous	1	conserved Plasmodium protein, unknown function
PF3D7_0406500	P. falciparum 3D7	Pf3D7_04_v3:334,282..344,054(-)	4	non-synonymous	1	NYN domain-containing protein, putative
PF3D7_0422200	P. falciparum 3D7	Pf3D7_04_v3:1,004,462..1,017,247(-)	4	synonymous	1	erythrocyte membrane-associated antigen
PF3D7_0423300	P. falciparum 3D7	Pf3D7_04_v3:1,051,576..1,053,006(-)	4	synonymous	1	conserved Plasmodium protein, unknown function
PF3D7_0508500	P. falciparum 3D7	Pf3D7_05_v3:347,219..355,039(-)	5	non-synonymous	1	guanidine nucleotide exchange factor
PF3D7_0521300	P. falciparum 3D7	Pf3D7_05_v3:870,184..874,570(-)	5	non-synonymous	1	conserved Plasmodium protein, unknown function
PF3D7_0615500	P. falciparum 3D7	Pf3D7_06_v3:644,052..646,169(+)	6	synonymous	1	cdc2-related protein kinase 5
PF3D7_0631200	P. falciparum 3D7	Pf3D7_06_v3:1,313,708..1,315,253(-)	6	non-synonymous	2	erythrocyte membrane protein 1 (PfEMP1), pseudogene
PF3D7_0730300	P. falciparum 3D7	Pf3D7_07_v3:1,297,459..1,301,454(+)	7	non-synonymous	1	transcription factor with AP2 domain(s)
PF3D7_0824900	P. falciparum 3D7	Pf3D7_08_v3:1,080,055..1,082,991(-)	8	non-synonymous	1	conserved Plasmodium protein, unknown function
PF3D7_0829500	P. falciparum 3D7	Pf3D7_08_v3:1,260,048..1,266,698(-)	8	non-synonymous	1	conserved Plasmodium protein, unknown function
PF3D7_1101900	P. falciparum 3D7	Pf3D7_11_v3:90,446..90,874(+)	11	synonymous	5	erythrocyte membrane protein 1 (PfEMP1), pseudogene
PF3D7_1101900	P. falciparum 3D7	Pf3D7_11_v3:90,446..90,874(+)	11	non-synonymous	18	erythrocyte membrane protein 1 (PfEMP1), pseudogene
PF3D7_1131000	P. falciparum 3D7	Pf3D7_11_v3:1,194,524..1,195,036(-)	11	non-synonymous	1	RNA-binding protein s1, putative
PF3D7_1231800	P. falciparum 3D7	Pf3D7_12_v3:1,314,696..1,320,170(+)	12	non-synonymous	2	asparagine-rich protein, putative
PF3D7_1233200	P. falciparum 3D7	Pf3D7_12_v3:1,360,631..1,370,637(-)	12	synonymous	1	conserved Plasmodium protein, unknown function
PF3D7_1245800	P. falciparum 3D7	Pf3D7_12_v3:1,908,149..1,909,764(+)	12	synonymous	1	epsin, putative
PF3D7_1245800	P. falciparum 3D7	Pf3D7_12_v3:1,908,149..1,909,764(+)	12	synonymous	2	epsin, putative
PF3D7_1246900	P. falciparum 3D7	Pf3D7_12_v3:1,943,358..1,945,803(-)	12	synonymous	1	RAC-beta serine/threonine protein kinase
PF3D7_1249900	P. falciparum 3D7	Pf3D7_12_v3:2,041,293..2,043,212(-)	12	non-synonymous	1	apicoplast dimethyladenosine synthase, putative
PF3D7_1319600	P. falciparum 3D7	Pf3D7_13_v3:810,187..815,088(+)	13	synonymous	1	conserved Plasmodium protein, unknown function
PF3D7_1411500	P. falciparum 3D7	Pf3D7_14_v3:468,976..472,016(+)	14	non-synonymous	1	conserved Plasmodium protein, unknown function
PF3D7_1471900	P. falciparum 3D7	Pf3D7_14_v3:2,933,162..2,939,779(-)	14	non-synonymous	1	conserved Plasmodium protein, unknown function
PF3D7_1479300	P. falciparum 3D7	Pf3D7_14_v3:3,263,543..3,264,468(+)	14	non-synonymous	43	Plasmodium exported protein (PHISTa), unknown function, pseudogene
PF3D7_1479300	P. falciparum 3D7	Pf3D7_14_v3:3,263,543..3,264,468(+)	14	synonymous	10	Plasmodium exported protein (PHISTa), unknown function, pseudogene
PF3D7_API00100	P. falciparum 3D7	Pf3D7_API_v3:1..627(+)	Apicoplast	non-synonymous	2	apicoplast ribosomal protein S4
PF3D7_API04400	P. falciparum 3D7	Pf3D7_API_v3:18,977..22,051(-)	Apicoplast	synonymous	1	DNA-directed RNA polymerase subunit beta, putative
mal_mito_1	P. falciparum 3D7	Pf_M76611:734..1,521(-)	Mitochondria	non-synonymous	1	cytochrome c oxidase subunit 3
				TOTAL	105
				Non-syn	80
				Non-syn in single-copy non-pseudogenes	17

### Sheet: indels
gene_id	deletion_not-multiple-of-3	deletion_multiple-of-3	insertion_not-multiple-of-3	insertion_multiple-of-3	total	gene_description	notes
PF3D7_0102200	0	1	0	0	1	ring-infected erythrocyte surface antigen
PF3D7_0103400	0	0	1	1	2	zinc-carboxypeptidase, putative
PF3D7_0104300	0	1	0	0	1	ubiquitin carboxyl-terminal hydrolase 1, putative
PF3D7_0106500	0	0	0	1	1	conserved Plasmodium protein, unknown function
PF3D7_0106900	0	0	0	1	1	2-C-methyl-D-erythritol 4-phosphate cytidylyltransferase, putative
PF3D7_0107600	1	0	0	0	1	serine/threonine protein kinase, putative
PF3D7_0107700	0	1	0	0	1	conserved Plasmodium membrane protein, unknown function
PF3D7_0108300	0	1	0	0	1	conserved Plasmodium protein, unknown function
PF3D7_0110600	1	0	0	0	1	phosphatidylinositol-4-phosphate 5-kinase
PF3D7_0114900	0	0	1	0	1	Plasmodium exported protein, unknown function, pseudogene
PF3D7_0206300	0	1	0	0	1	pentafunctional AROM polypeptide, putative, pseudogene
PF3D7_0207900	1	0	0	0	1	serine repeat antigen 2
PF3D7_0214800	0	1	0	0	1	conserved Plasmodium membrane protein, unknown function
PF3D7_0216200	1	0	0	0	1	conserved Plasmodium protein, unknown function
PF3D7_0216400	0	0	0	1	1	vacuolar protein sorting-associated protein 45, putative
PF3D7_0218700	1	0	0	0	1	pre-mRNA-processing protein 45, putative
PF3D7_0304300	0	1	0	0	1	conserved Plasmodium protein, unknown function
PF3D7_0305100	1	0	0	0	1	conserved Plasmodium protein, unknown function
PF3D7_0310200	1	1	0	0	2	phd finger protein, putative
PF3D7_0312400	1	0	0	0	1	glycogen synthase kinase 3
PF3D7_0314600	1	0	0	0	1	conserved Plasmodium protein, unknown function
PF3D7_0317300	0	1	0	0	1	conserved Plasmodium protein, unknown function
PF3D7_0318500	1	0	0	0	1	conserved Plasmodium protein, unknown function
PF3D7_0319700	0	0	1	0	1	ABC transporter I family member 1, putative
PF3D7_0321100	0	0	1	0	1	conserved Plasmodium protein, unknown function
PF3D7_0322200	0	0	1	0	1	conserved Plasmodium protein, unknown function
PF3D7_0322400	0	0	1	0	1	regulator of initiation factor 2 (eIF2)
PF3D7_0324700	1	0	0	0	1	erythrocyte membrane protein 1 (PfEMP1), exon 2, pseudogene
PF3D7_0404600	0	3	0	0	3	conserved Plasmodium membrane protein, unknown function
PF3D7_0404700	0	1	0	0	1	dipeptidyl aminopeptidase 3
PF3D7_0406500	7	4	0	1	12	NYN domain-containing protein, putative	possible error in reference genome causing misalignment
PF3D7_0406900	0	0	0	2	2	conserved Plasmodium protein, unknown function
PF3D7_0407600	0	1	0	0	1	conserved Plasmodium protein, unknown function
PF3D7_0407700	0	0	1	0	1	conserved Plasmodium protein, unknown function
PF3D7_0411400	1	0	0	0	1	DEAD box ATP-dependent RNA helicase, putative
PF3D7_0411800	0	0	1	0	1	conserved Plasmodium protein, unknown function
PF3D7_0412700	0	0	1	0	1	erythrocyte membrane protein 1, PfEMP1
PF3D7_0412900	1	0	0	0	1	erythrocyte membrane protein 1, PfEMP1
PF3D7_0418000	1	0	0	0	1	conserved Plasmodium protein, unknown function
PF3D7_0420700	1	0	0	0	1	erythrocyte membrane protein 1, PfEMP1
PF3D7_0420900	1	0	0	0	1	erythrocyte membrane protein 1, PfEMP1
PF3D7_0422200	0	0	1	0	1	erythrocyte membrane-associated antigen
PF3D7_0423300	1	0	0	0	1	conserved Plasmodium protein, unknown function
PF3D7_0423600	0	0	4	0	4	conserved Plasmodium protein, unknown function
PF3D7_0501400	0	1	0	0	1	interspersed repeat antigen
PF3D7_0506500	0	1	0	0	1	conserved Plasmodium protein, unknown function
PF3D7_0507100	1	0	0	0	1	60S ribosomal protein L4
PF3D7_0508500	0	0	1	0	1	guanidine nucleotide exchange factor
PF3D7_0509800	0	1	0	0	1	phosphatidylinositol 4-kinase
PF3D7_0511500	0	1	0	0	1	RNA pseudouridylate synthase, putative
PF3D7_0515300	1	0	0	0	1	phosphatidylinositol 3-kinase
PF3D7_0519500	1	0	0	0	1	carbon catabolite repressor protein 4, putative
PF3D7_0526300	1	0	0	0	1	WD repeat-containing protein, putative
PF3D7_0601000	1	0	1	0	2	exported protein family 4
PF3D7_0603100	0	0	1	0	1	RNA-binding protein, putative
PF3D7_0608200	1	0	0	0	1	conserved Plasmodium protein, unknown function
PF3D7_0609300	1	0	0	0	1	conserved Plasmodium protein, unknown function
PF3D7_0613700	0	0	1	0	1	syntaxin binding protein, putative
PF3D7_0613800	0	1	0	0	1	AP2 domain transcription factor, putative
PF3D7_0614300	0	0	0	1	1	major facilitator superfamily-related transporter, putative
PF3D7_0615900	1	0	0	0	1	conserved Plasmodium protein, unknown function
PF3D7_0616000	0	1	0	0	1	pyridoxal kinase
PF3D7_0619300	1	0	0	0	1	conserved Plasmodium protein, unknown function
PF3D7_0620200	0	1	0	0	1	conserved Plasmodium protein, unknown function
PF3D7_0625300	1	0	0	0	1	DNA polymerase 1, putative
PF3D7_0701300	1	0	0	0	1	rifin, pseudogene
PF3D7_0702000	0	0	2	0	2	Plasmodium exported protein (hyp12), unknown function
PF3D7_0703000	0	0	0	1	1	conserved Plasmodium protein, unknown function
PF3D7_0703500	0	0	0	1	1	erythrocyte membrane-associated antigen
PF3D7_0703900	2	0	0	0	2	conserved Plasmodium membrane protein, unknown function
PF3D7_0706500	0	1	0	0	1	conserved Plasmodium protein, unknown function
PF3D7_0708900	1	0	0	0	1	protein SCO1, putative
PF3D7_0709900	1	0	0	0	1	conserved protein, unknown function
PF3D7_0715800	1	0	0	0	1	drug/metabolite transporter, putative
PF3D7_0722300	1	0	0	0	1	ubiquitin carboxyl-terminal hydrolase, putative
PF3D7_0724700	1	0	0	0	1	conserved Plasmodium protein, unknown function
PF3D7_0727100	0	1	0	0	1	conserved Plasmodium protein, unknown function
PF3D7_0727600	1	0	0	0	1	conserved Plasmodium protein, unknown function
PF3D7_0728100	0	0	1	0	1	conserved Plasmodium membrane protein, unknown function
PF3D7_0729100	0	1	0	0	1	conserved Plasmodium protein, unknown function
PF3D7_0733000	0	0	0	1	1	erythrocyte membrane protein 1, PfEMP1
PF3D7_0804700	1	0	1	0	2	conserved Plasmodium protein, unknown function
PF3D7_0810200	0	0	1	0	1	ABC1 family, putative
PF3D7_0814500	0	0	0	1	1	conserved Plasmodium protein, unknown function
PF3D7_0817300	0	1	0	0	1	conserved Plasmodium protein, unknown function
PF3D7_0819700	0	1	0	0	1	conserved Plasmodium protein, unknown function
PF3D7_0823300	0	1	0	0	1	histone acetyltransferase GCN5
PF3D7_0824200	0	1	0	0	1	conserved Plasmodium protein, unknown function
PF3D7_0826900	1	0	0	0	1	conserved Plasmodium protein, unknown function
PF3D7_0829000	0	1	0	0	1	conserved Plasmodium membrane protein, unknown function
PF3D7_0831100	1	0	0	0	1	surface-associated interspersed protein 8.1 (SURFIN 8.1)
PF3D7_0831300	0	1	0	0	1	Plasmodium exported protein, unknown function
PF3D7_0906600	0	0	1	0	1	zinc finger protein, putative
PF3D7_0907100	0	0	1	0	1	conserved Plasmodium protein, unknown function
PF3D7_0908900	1	0	0	0	1	conserved Plasmodium protein, unknown function
PF3D7_0909000	1	0	0	0	1	conserved Plasmodium protein, unknown function
PF3D7_0923500	0	1	0	0	1	cyclin-dependent kinases regulatory subunit, putative
PF3D7_0926100	0	1	0	0	1	protein kinase, putative
PF3D7_0930800	1	0	0	0	1	conserved Plasmodium membrane protein, unknown function
PF3D7_0931100	0	1	0	0	1	nucleolar protein Nop52, putative
PF3D7_0933500	1	0	0	0	1	gamma-tubulin complex component, putative
PF3D7_0935200	1	0	0	0	1	vacuolar protein sorting-associated protein 33, putative
PF3D7_1003000	1	0	0	0	1	conserved Plasmodium protein, unknown function
PF3D7_1020400	1	0	0	0	1	rRNA (cytosine-C(5))-methyltransferase, putative
PF3D7_1020700	1	0	0	0	1	histone acetyltransferase, putative
PF3D7_1021700	0	0	3	0	3	conserved Plasmodium membrane protein, unknown function
PF3D7_1024600	1	0	0	0	1	RAP protein, putative
PF3D7_1025100	1	0	0	0	1	glutamine--fructose-6-phosphate aminotransferase [isomerizing], putative
PF3D7_1025900	1	0	0	0	1	conserved Plasmodium protein, unknown function
PF3D7_1026000	1	0	0	0	1	conserved Plasmodium protein, unknown function
PF3D7_1040600	0	0	1	0	1	rifin
PF3D7_1101900	2	0	1	0	3	erythrocyte membrane protein 1 (PfEMP1), pseudogene
PF3D7_1103800	0	1	0	0	1	CCR4-NOT transcription complex subunit 1, putative
PF3D7_1106100	1	0	0	0	1	apicoplast ribosomal protein S15 precursor, putative
PF3D7_1106500	0	1	0	0	1	conserved Plasmodium protein, unknown function
PF3D7_1110300	0	0	1	0	1	conserved Plasmodium protein, unknown function
PF3D7_1110900	1	0	0	0	1	ES2 protein, putative
PF3D7_1117000	0	0	0	1	1	conserved Plasmodium membrane protein, unknown function
PF3D7_1117200	1	0	0	0	1	conserved Plasmodium protein, unknown function
PF3D7_1123000	0	1	0	0	1	conserved Plasmodium protein, unknown function
PF3D7_1129600	0	0	1	0	1	phosphatidylinositol-4-phosphate 5-kinase, putative
PF3D7_1131000	0	0	1	0	1	RNA-binding protein s1, putative
PF3D7_1131400	1	0	0	0	1	conserved Plasmodium protein, unknown function
PF3D7_1134600	0	1	0	0	1	zinc finger protein, putative
PF3D7_1138400	0	1	0	0	1	guanylyl cyclase
PF3D7_1144400	0	1	0	0	1	conserved Plasmodium protein, unknown function
PF3D7_1202500	1	0	0	0	1	trimethylguanosine synthase, putative
PF3D7_1205000	1	0	0	0	1	conserved Plasmodium protein, unknown function
PF3D7_1206300	0	0	2	0	2	conserved Plasmodium protein, unknown function
PF3D7_1208200	1	0	0	0	1	cysteine repeat modular protein 3
PF3D7_1212300	1	0	0	0	1	WD repeat-containing protein, putative
PF3D7_1217200	0	0	1	0	1	multiple RNA-binding domain-containing protein 1, putative
PF3D7_1218700	1	0	0	0	1	conserved Plasmodium protein, unknown function
PF3D7_1220200	2	0	0	0	2	conserved Plasmodium protein, unknown function, pseudogene
PF3D7_1223500	0	0	1	0	1	conserved Plasmodium protein, unknown function
PF3D7_1225000	1	0	0	0	1	conserved Plasmodium protein, unknown function
PF3D7_1228400	0	0	0	1	1	conserved Plasmodium protein, unknown function
PF3D7_1230900	0	0	1	0	1	serine/threonine protein kinase RIO1, putative
PF3D7_1231600	0	0	2	0	2	pre-mRNA-splicing factor ATP-dependent RNA helicase PRP2, putative
PF3D7_1231800	1	0	0	0	1	asparagine-rich protein, putative
PF3D7_1233400	0	0	1	0	1	conserved Plasmodium membrane protein, unknown function
PF3D7_1235900	2	1	0	0	3	pre-mRNA-splicing factor SYF1, putative
PF3D7_1244400	0	0	1	0	1	RNA-binding protein, putative
PF3D7_1245800	1	0	1	0	2	epsin, putative
PF3D7_1249700	0	1	0	0	1	conserved Plasmodium protein, unknown function
PF3D7_1249900	1	0	2	0	3	apicoplast dimethyladenosine synthase, putative
PF3D7_1253600	0	0	1	0	1	rifin, pseudogene
PF3D7_1301800	1	0	0	0	1	surface-associated interspersed protein 13.1 (SURFIN 13.1), pseudogene
PF3D7_1303500	0	0	1	0	1	sodium/hydrogen exchanger, Na+, H+ antiporter
PF3D7_1307100	0	0	0	1	1	U3 small nucleolar RNA-associated protein 6, putative
PF3D7_1308400	0	1	0	0	1	conserved Plasmodium protein, unknown function
PF3D7_1309200	0	0	1	0	1	protein phosphatase PPM6, putative
PF3D7_1317200	0	1	0	0	1	AP2 domain transcription factor, putative
PF3D7_1319100	0	1	0	0	1	conserved protein, unknown function
PF3D7_1324300	0	1	0	0	1	conserved Plasmodium membrane protein, unknown function
PF3D7_1331200	1	0	0	0	1	conserved Plasmodium protein, unknown function
PF3D7_1334500	1	0	0	0	1	MSP7-like protein
PF3D7_1335300	3	0	0	0	3	reticulocyte binding protein 2 homologue b
PF3D7_1335400	0	1	0	0	1	reticulocyte binding protein 2 homologue a
PF3D7_1337500	0	1	0	0	1	conserved Plasmodium protein, unknown function
PF3D7_1344500	0	0	1	0	1	U6 snRNA phosphodiesterase, putative
PF3D7_1348400	0	1	0	0	1	conserved Plasmodium membrane protein, unknown function
PF3D7_1351900	1	0	0	0	1	conserved Plasmodium protein, unknown function
PF3D7_1353300	1	0	0	0	1	conserved Plasmodium protein, unknown function
PF3D7_1364400	0	1	0	0	1	conserved Plasmodium protein, unknown function
PF3D7_1411400	0	1	0	0	1	plastid replication-repair enzyme
PF3D7_1411500	1	0	0	0	1	conserved Plasmodium protein, unknown function
PF3D7_1412400	1	0	0	0	1	conserved Plasmodium protein, unknown function
PF3D7_1417400	0	0	1	0	1	rap guanine nucleotide exchange factor, putative, pseudogene
PF3D7_1422400	1	0	0	0	1	conserved Plasmodium protein, unknown function
PF3D7_1423800	0	0	5	0	5	vacuolar protein sorting-associated protein 3, putative
PF3D7_1425800	0	0	1	0	1	conserved Plasmodium protein, unknown function
PF3D7_1426800	0	1	0	0	1	conserved Plasmodium protein, unknown function
PF3D7_1428400	1	0	0	0	1	WD and tetratricopeptide repeats protein 1, putative
PF3D7_1433400	1	0	0	0	1	conserved Plasmodium membrane protein, unknown function
PF3D7_1433700	1	0	0	0	1	conserved Plasmodium protein, unknown function
PF3D7_1433800	1	0	0	0	1	conserved Plasmodium protein, unknown function
PF3D7_1448300	0	1	0	0	1	conserved Plasmodium protein, unknown function
PF3D7_1450700	0	0	1	0	1	conserved Plasmodium protein, unknown function
PF3D7_1457400	1	0	0	0	1	conserved Plasmodium protein, unknown function
PF3D7_1460500	1	1	0	0	2	conserved Plasmodium protein, unknown function
PF3D7_1463100	1	0	0	0	1	conserved Plasmodium protein, unknown function, pseudogene
PF3D7_1467000	1	0	0	0	1	conserved Plasmodium membrane protein, unknown function
PF3D7_1479000	1	0	0	0	1	acyl-CoA synthetase
PF3D7_1479300	1	0	3	0	4	Plasmodium exported protein (PHISTa), unknown function, pseudogene
Total	98		60
Not in pseudogenes	89		53
